# Gene expression is the main driver of purifying selection in large penguin populations

**DOI:** 10.1101/2023.08.08.552445

**Authors:** Emiliano Trucchi, Piergiorgio Massa, Francesco Giannelli, Thibault Latrille, Flavia A. N. Fernandes, Lorena Ancona, Nils Chr Stenseth, Joan Ferrer Obiol, Josephine Paris, Giorgio Bertorelle, Céline Le Bohec

## Abstract

Purifying selection is the most pervasive type of selection, as it constantly removes deleterious mutations arising in populations, directly scaling with population size. Highly expressed genes appear to accumulate fewer deleterious mutations between divergent species’ lineages (known as E-R anticorrelation), pointing towards gene expression as an additional driver of purifying selection. However, estimates of the effect of gene expression on segregating deleterious variants in natural populations are scarce, as is an understanding of the relative contribution of population size and gene expression to purifying selection. Here, we analyse genomic and transcriptomic data from two natural populations of closely related sister species with different demographic histories, the Emperor penguin (*Aptenodytes forsteri*) and the King penguin (*A. patagonicus)*, and show that purifying selection at the population-level depends on gene expression rate, resulting in very high selection coefficients at highly expressed genes. Leveraging realistic forward simulations, we estimate that the top 10% of the most highly expressed genes in a genome experience a selection pressure corresponding to an average selection coefficient of -0.1, which decreases to a selection coefficient of -0.01 for the top 50%. Gene expression rate can be regarded as a fundamental parameter of protein evolution in natural populations, maintaining selection effective even at small population size. We suggest it could be used as a proxy for gene selection coefficients, which are notoriously difficult to derive in non-model species under real-world conditions.
