## Supplementary File 1, Samples sheet for "Gene expression is the main driver of purifying selection in large penguin populations": SuppFile1_SamplesSheet.xlsx

### Sheet: Sheet1
Genomic ID	Field ID	Geographical origin	Year	Collected by	ENA raw reads
A02	1796-i-A-2007 08.01.16 DDU Q7 Adélie	Terre Adélie, Antarctica	2007	Céline Le Bohec / IPEV 137	XXX
A03	111-i-A-2007 24.01.16 DDU Q7 Adélie	Terre Adélie, Antarctica	2007	Céline Le Bohec / IPEV 137	XXX
E01	EMP-MZW-2012-C-008	Terre Adélie, Antarctica	2012	Céline Le Bohec / IPEV 137	XXX
E02	EMP-MZE-2012-C-012	Terre Adélie, Antarctica	2012	Céline Le Bohec / IPEV 137	XXX
E03	EMP-MZE-2012-C-038	Terre Adélie, Antarctica	2012	Céline Le Bohec / IPEV 137	XXX
E04	EMP-MZW-2012-C-012	Terre Adélie, Antarctica	2012	Céline Le Bohec / IPEV 137	XXX
E05	EMP-MZW-2012-C-013	Terre Adélie, Antarctica	2012	Céline Le Bohec / IPEV 137	XXX
E06	EMP-MZW-2012-C-014	Terre Adélie, Antarctica	2012	Céline Le Bohec / IPEV 137	XXX
E07	EMP-NEU-2012-C-003	Dronning Maud Land, Antarctica	2012	Daniel Zitterbart / AWI SPOT	XXX
E08	EMP-NEU-2012-C-005	Dronning Maud Land, Antarctica	2012	Daniel Zitterbart / AWI SPOT	XXX
E09	EMP-NEU-2012-C-006	Dronning Maud Land, Antarctica	2012	Daniel Zitterbart / AWI SPOT	XXX
E10	EMP-NEU-2012-C-007	Dronning Maud Land, Antarctica	2012	Daniel Zitterbart / AWI SPOT	XXX
E11	EMP-NEU-2012-C-009	Dronning Maud Land, Antarctica	2012	Daniel Zitterbart / AWI SPOT	XXX
E12	EMP-NEU-2012-C-010	Dronning Maud Land, Antarctica	2012	Daniel Zitterbart / AWI SPOT	XXX
E13	EMP-MZW-2012-C-001	Terre Adélie, Antarctica	2012	Céline Le Bohec / IPEV 137	XXX
E14	EMP-MZW-2012-C-002	Terre Adélie, Antarctica	2012	Céline Le Bohec / IPEV 137	XXX
E15	EMP-MZE-2012-C-049	Terre Adélie, Antarctica	2012	Céline Le Bohec / IPEV 137	XXX
E16	EMP-NEU-2012-C-002	Dronning Maud Land, Antarctica	2012	Daniel Zitterbart / AWI SPOT	XXX
E17	EMP-NEU-2012-C-011	Dronning Maud Land, Antarctica	2012	Daniel Zitterbart / AWI SPOT	XXX
E18	EMP-NEU-2012-C-012	Dronning Maud Land, Antarctica	2012	Daniel Zitterbart / AWI SPOT	XXX
E19	EMP-MZW-2012-C-004	Terre Adélie, Antarctica	2012	Céline Le Bohec / IPEV 137	XXX
E20	EMP-MZE-2012-C-052	Terre Adélie, Antarctica	2012	Céline Le Bohec / IPEV 137	XXX
E21	EMP-MZW-2012-C-006	Terre Adélie, Antarctica	2012	Céline Le Bohec / IPEV 137	XXX
E22	EMP-NEU-2012-C-013	Dronning Maud Land, Antarctica	2012	Daniel Zitterbart / AWI SPOT	XXX
E23	EMP-NEU-2012-C-014	Dronning Maud Land, Antarctica	2012	Daniel Zitterbart / AWI SPOT	XXX
E24	EMP-NEU-2012-C-015	Dronning Maud Land, Antarctica	2012	Daniel Zitterbart / AWI SPOT	XXX
G01	Gentoo-JJ-2016-02	Crozet (T.A.A.F.) Jardin Japonais	2016	Céline Le Bohec / IPEV 137	XXX
G02	Gentoo-JJ-2016-02	Crozet (T.A.A.F.) Jardin Japonais	2016	Céline Le Bohec / IPEV 137	XXX
G03	Gentoo-JJ-2016-02	Crozet (T.A.A.F.) Jardin Japonais	2016	Céline Le Bohec / IPEV 137	XXX
G04	Gentoo-JJ-2016-02	Crozet (T.A.A.F.) Jardin Japonais	2016	Céline Le Bohec / IPEV 137	XXX
K01	Main Bay 01	South Georgia	2001	Yves Cherel / IPEV 109	XXX
K02	Main Bay 02	South Georgia	2001	Yves Cherel / IPEV 109	XXX
K03	Main Bay 03	South Georgia	2001	Yves Cherel / IPEV 109	XXX
K04	Main Bay 04	South Georgia	2001	Yves Cherel / IPEV 109	XXX
K05	Unknown 01	South Georgia	2001	Yves Cherel / IPEV 109	XXX
K06	Unknown 02	South Georgia	2001	Yves Cherel / IPEV 109	XXX
K07	KIN-BDM-2017-E-563 Q7 27/01/17	Crozet (T.A.A.F.)	2017	Céline Le Bohec / IPEV 137	XXX
K08	KIN-BDM-2017-E-634 Q7 26/01/17	Crozet (T.A.A.F.)	2017	Céline Le Bohec / IPEV 137	XXX
K09	KIN-BDM-2017-E-574 Q7 26/01/17	Crozet (T.A.A.F.)	2017	Céline Le Bohec / IPEV 137	XXX
K10	KIN-BDM-2017-E-688 Q7 24/01/17	Crozet (T.A.A.F.)	2017	Céline Le Bohec / IPEV 137	XXX
K11	KIN-BDM-2017-E-630	Crozet (T.A.A.F.)	2017	Céline Le Bohec / IPEV 137	XXX
K12	KIN-BDM-2017-E-627	Crozet (T.A.A.F.)	2017	Céline Le Bohec / IPEV 137	XXX
K13	Heard Island 02	Heard island	2001	Yves Cherel / IPEV 109	XXX
K14	KIN-BDM-2017-E-567 Q7 26/01/17	Crozet (T.A.A.F.)	2017	Céline Le Bohec / IPEV 137	XXX
K15	KIN-BDM-2017-E-689 Q7 24/01/17	Crozet (T.A.A.F.)	2017	Céline Le Bohec / IPEV 137	XXX
K16	Natural Arch 01	South Georgia	2001	Yves Cherel / IPEV 109	XXX
K17	Natural Arch 02	South Georgia	2001	Yves Cherel / IPEV 109	XXX
K18	Freshwater Bay 01	South Georgia	2001	Yves Cherel / IPEV 109	XXX
K19	Heard Island 03	Heard island	2001	Yves Cherel / IPEV 109	XXX
K20	Heard Island 07	Heard island	2001	Yves Cherel / IPEV 109	XXX
K21	KIN-BDM-2017-E-628	Crozet (T.A.A.F.)	2017	Céline Le Bohec / IPEV 137	XXX
K22	Freshwater Bay 02	South Georgia	2001	Yves Cherel / IPEV 109	XXX
K23	Freshwater Bay 03	South Georgia	2001	Yves Cherel / IPEV 109	XXX
K24	Unknown 03	South Georgia	2001	Yves Cherel / IPEV 109	XXX
